# A scalable screening platform for phenotypic subtyping of ALS patient-derived fibroblasts

**DOI:** 10.1101/2022.09.27.509770

**Authors:** Karl Kumbier, Maike Roth, Zizheng Li, Julia Lazzari-Dean, Christopher Waters, Ping Huang, Vlad Korobeynikov, New York Genome Center ALS Consortium, Hemali Phatnani, Neil Shneider, Matthew P. Jacobson, Lani Wu, Steven Altschuler

## Abstract

A major challenge for understanding and treating Amyotrophic Lateral Sclerosis (ALS) is that most patients have no known genetic cause. Even within defined genetic subtypes, patients display considerable clinical heterogeneity. It is unclear how to identify subsets of ALS patients that share common molecular dysregulation or could respond similarly to treatment. Here, we developed a scalable microscopy and machine learning platform to phenotypically subtype readily available, primary patient-derived fibroblasts. Application of our platform identified robust signatures for the genetic subtype FUS-ALS, allowing cell lines to be scored along a spectrum from FUS-ALS to non-ALS. Our FUS-ALS phenotypic score negatively correlates with age of diagnosis and provides information that is distinct from transcript profiling. Interestingly, the FUS-ALS phenotypic score can be used to identify sporadic patient fibroblasts that have consistent pathway dysregulation with FUS-ALS. Further, we showcase how the score can be used to evaluate the effects of ASO treatment on patient fibroblasts. Our platform provides an approach to move from genetic to phenotypic subtyping and a first step towards rational selection of patient subpopulations for targeted therapies.
