## Supplemental Table 2 for "A scalable screening platform for phenotypic subtyping of ALS patient-derived fibroblasts"

### Sheet: Antibodies
Item type	Species	Vendor	Cat#
p62	mouse	abcam	ab56416
phospho-p62	rabbit	CST	39786
TDP-43	rabbit	Proteintech	10782-2-AP
FUS	goat	Bethyl Laboratories	A303-839A
LAMP1	mouse	DSHB	H4A3
WIPI2/ATG18	mouse	Millipore-Sigma	MABC91
TFEB	rabbit	CST	4240S
TIA1	rabbit	Abcam	ab140595
TIAR	mouse	BD Biosciences	610352
G3BP1	mouse	BD Biosciences	611126
EEA1	rabbit	CST	3288
CD63	mouse	BD Biosciences	556019
C9orf72	mouse	Genetex	GTX632041
GM130	rabbit	CST	12480
phospho-ATG16L1	rabbit	abcam	ab195242
Hoechst	n/a	Life Technologies	H3570
Mitotracker	n/a	Invitrogen	M22426
donkey anti-mouse Alexa Fluor 488	donkey	Invitrogen	A21202
donkey anti-goat Alexa Fluor 546	donkey	Invitrogen	A11056
goat anti-rabbit Alexa Fluor 546	donkey	Invitrogen	A11010

### Sheet: Other reagents
Reagent	Vendor	Cat#	Lot#
DMEM/F-12	Thermo Fisher Scientific	11320-033
Fetal Bovine Serum	Gemini	100-106-500	COAA33H00I
GlutaMax	Life Technologies	35050061
Penicillin/Streptomycin	Cytiva HyClone	SV30010
Dulbecco's PBS	Gibco	14-080-055
Paraformaldehyde	Electron Microscopy Sciences	15710
BSA	Fisher Scientific	BP9703100
Triton	Sigma-Aldrich	501781841
iScript™ Reverse Transcription Supermix for RT-qPCR	Bio-Rad	1708840
SsoAdvanced Universal SYBR Green Supermix	Bio-Rad	1725270

### Sheet: Sequences
Target	Sequence
FUS forward 1	ATA AAT TTG GTG GCC CTC GG
FUS forward 2	CAG CAG TGG TGG CTA TGA AC
FUS reverse 1	TTG CCT CTC CCT TCA GCT TG
FUS reverse 2	TGC ACA AAG ATG GTG TTG TTG
GAPDH forward	GGA GCG AGA TCC CTC CAA AAT
GAPDH reverse	GGC TGT TGT CAT ACT TCT CAT GG
NTC	(eC)#(eC)(eU)(eA)(eU)(dA)#(dG)#(dG)#(dA)#(dC)#(dT)#(dA)#(dT)#(dC)#(dC)#(eA)(eG)(eG)#(eA)#(eA)
FUS ASO	(eG)#(eC)(eA)(eA)(eU)(dG)#(dT)#(dC)#(dA)#(dC)#(dC)#(dT)#(dT)#(dT)#(dC)#(eA)(eU)(eA)#(eC)#(eC)
