## Supplemental Table 3 for "A scalable screening platform for phenotypic subtyping of ALS patient-derived fibroblasts"

Feature	FeatureGroup	Channel
X..Imax_in_cell_region..2	I.*_in_cell_region	2
X..Itot_in_cell_region..2	I.*_in_cell_region	2
X..Iav_in_cell_region..2	I.*_in_cell_region	2
X..Istd_in_cell_region..2	I.*_in_cell_region	2
X..Iskewness_in_cell_region..2	I.*_in_cell_region	2
X..I5_in_cell_region..2	I.*_in_cell_region	2
X..I10_in_cell_region..2	I.*_in_cell_region	2
X..I25_in_cell_region..2	I.*_in_cell_region	2
X..I50_in_cell_region..2	I.*_in_cell_region	2
X..I75_in_cell_region..2	I.*_in_cell_region	2
X..I90_in_cell_region..2	I.*_in_cell_region	2
X..I95_in_cell_region..2	I.*_in_cell_region	2
X..Imax_in_dna_region..2	I.*_in_dna_region	2
X..Itot_in_dna_region..2	I.*_in_dna_region	2
X..Iav_in_dna_region..2	I.*_in_dna_region	2
X..Istd_in_dna_region..2	I.*_in_dna_region	2
X..Iskewness_in_dna_region..2	I.*_in_dna_region	2
X..I5_in_dna_region..2	I.*_in_dna_region	2
X..I10_in_dna_region..2	I.*_in_dna_region	2
X..I25_in_dna_region..2	I.*_in_dna_region	2
X..I50_in_dna_region..2	I.*_in_dna_region	2
X..I75_in_dna_region..2	I.*_in_dna_region	2
X..I90_in_dna_region..2	I.*_in_dna_region	2
X..I95_in_dna_region..2	I.*_in_dna_region	2
X..Imax_in_non_dna_region..2	I.*_in_non_dna_region	2
X..Itot_in_non_dna_region..2	I.*_in_non_dna_region	2
X..Iav_in_non_dna_region..2	I.*_in_non_dna_region	2
X..Istd_in_non_dna_region..2	I.*_in_non_dna_region	2
X..Iskewness_in_non_dna_region..2	I.*_in_non_dna_region	2
X..I5_in_non_dna_region..2	I.*_in_non_dna_region	2
X..I10_in_non_dna_region..2	I.*_in_non_dna_region	2
X..I25_in_non_dna_region..2	I.*_in_non_dna_region	2
X..I50_in_non_dna_region..2	I.*_in_non_dna_region	2
X..I75_in_non_dna_region..2	I.*_in_non_dna_region	2
X..I90_in_non_dna_region..2	I.*_in_non_dna_region	2
X..I95_in_non_dna_region..2	I.*_in_non_dna_region	2
X..Imax_in_cell_region..3	I.*_in_cell_region	3
X..Itot_in_cell_region..3	I.*_in_cell_region	3
X..Iav_in_cell_region..3	I.*_in_cell_region	3
X..Istd_in_cell_region..3	I.*_in_cell_region	3
X..Iskewness_in_cell_region..3	I.*_in_cell_region	3
X..I5_in_cell_region..3	I.*_in_cell_region	3
X..I10_in_cell_region..3	I.*_in_cell_region	3
X..I25_in_cell_region..3	I.*_in_cell_region	3
X..I50_in_cell_region..3	I.*_in_cell_region	3
X..I75_in_cell_region..3	I.*_in_cell_region	3
X..I90_in_cell_region..3	I.*_in_cell_region	3
X..I95_in_cell_region..3	I.*_in_cell_region	3
X..Imax_in_dna_region..3	I.*_in_dna_region	3
X..Itot_in_dna_region..3	I.*_in_dna_region	3
X..Iav_in_dna_region..3	I.*_in_dna_region	3
X..Istd_in_dna_region..3	I.*_in_dna_region	3
X..Iskewness_in_dna_region..3	I.*_in_dna_region	3
X..I5_in_dna_region..3	I.*_in_dna_region	3
X..I10_in_dna_region..3	I.*_in_dna_region	3
X..I25_in_dna_region..3	I.*_in_dna_region	3
X..I50_in_dna_region..3	I.*_in_dna_region	3
X..I75_in_dna_region..3	I.*_in_dna_region	3
X..I90_in_dna_region..3	I.*_in_dna_region	3
X..I95_in_dna_region..3	I.*_in_dna_region	3
X..Imax_in_non_dna_region..3	I.*_in_non_dna_region	3
X..Itot_in_non_dna_region..3	I.*_in_non_dna_region	3
X..Iav_in_non_dna_region..3	I.*_in_non_dna_region	3
X..Istd_in_non_dna_region..3	I.*_in_non_dna_region	3
X..Iskewness_in_non_dna_region..3	I.*_in_non_dna_region	3
X..I5_in_non_dna_region..3	I.*_in_non_dna_region	3
X..I10_in_non_dna_region..3	I.*_in_non_dna_region	3
X..I25_in_non_dna_region..3	I.*_in_non_dna_region	3
X..I50_in_non_dna_region..3	I.*_in_non_dna_region	3
X..I75_in_non_dna_region..3	I.*_in_non_dna_region	3
X..I90_in_non_dna_region..3	I.*_in_non_dna_region	3
X..I95_in_non_dna_region..3	I.*_in_non_dna_region	3
X..ratio_of_Imax_in_dna_region_to_cell_region..23	ratio_of_I.*_in_dna_region_to_cell_region	23
X..ratio_of_Itot_in_dna_region_to_cell_region..23	ratio_of_I.*_in_dna_region_to_cell_region	23
X..ratio_of_Iav_in_dna_region_to_cell_region..23	ratio_of_I.*_in_dna_region_to_cell_region	23
X..ratio_of_Istd_in_dna_region_to_cell_region..23	ratio_of_I.*_in_dna_region_to_cell_region	23
X..ratio_of_Iskewness_in_dna_region_to_cell_region..23	ratio_of_I.*_in_dna_region_to_cell_region	23
X..ratio_of_I5_in_dna_region_to_cell_region..23	ratio_of_I.*_in_dna_region_to_cell_region	23
X..ratio_of_I10_in_dna_region_to_cell_region..23	ratio_of_I.*_in_dna_region_to_cell_region	23
X..ratio_of_I25_in_dna_region_to_cell_region..23	ratio_of_I.*_in_dna_region_to_cell_region	23
X..ratio_of_I50_in_dna_region_to_cell_region..23	ratio_of_I.*_in_dna_region_to_cell_region	23
X..ratio_of_I75_in_dna_region_to_cell_region..23	ratio_of_I.*_in_dna_region_to_cell_region	23
X..ratio_of_I90_in_dna_region_to_cell_region..23	ratio_of_I.*_in_dna_region_to_cell_region	23
X..ratio_of_I95_in_dna_region_to_cell_region..23	ratio_of_I.*_in_dna_region_to_cell_region	23
X..ratio_of_Imax_in_dna_region_to_non_dna_region..23	ratio_of_I.*_in_dna_region_to_non_dna_region	23
X..ratio_of_Itot_in_dna_region_to_non_dna_region..23	ratio_of_I.*_in_dna_region_to_non_dna_region	23
X..ratio_of_Iav_in_dna_region_to_non_dna_region..23	ratio_of_I.*_in_dna_region_to_non_dna_region	23
X..ratio_of_Istd_in_dna_region_to_non_dna_region..23	ratio_of_I.*_in_dna_region_to_non_dna_region	23
X..ratio_of_Iskewness_in_dna_region_to_non_dna_region..23	ratio_of_I.*_in_dna_region_to_non_dna_region	23
X..ratio_of_I5_in_dna_region_to_non_dna_region..23	ratio_of_I.*_in_dna_region_to_non_dna_region	23
X..ratio_of_I10_in_dna_region_to_non_dna_region..23	ratio_of_I.*_in_dna_region_to_non_dna_region	23
X..ratio_of_I25_in_dna_region_to_non_dna_region..23	ratio_of_I.*_in_dna_region_to_non_dna_region	23
X..ratio_of_I50_in_dna_region_to_non_dna_region..23	ratio_of_I.*_in_dna_region_to_non_dna_region	23
X..ratio_of_I75_in_dna_region_to_non_dna_region..23	ratio_of_I.*_in_dna_region_to_non_dna_region	23
X..ratio_of_I90_in_dna_region_to_non_dna_region..23	ratio_of_I.*_in_dna_region_to_non_dna_region	23
X..ratio_of_I95_in_dna_region_to_non_dna_region..23	ratio_of_I.*_in_dna_region_to_non_dna_region	23
X..ratio_of_Imax_in_non_dna_region_to_cell_region..23	ratio_of_I.*_in_non_dna_region_to_cell_region	23
X..ratio_of_Itot_in_non_dna_region_to_cell_region..23	ratio_of_I.*_in_non_dna_region_to_cell_region	23
X..ratio_of_Iav_in_non_dna_region_to_cell_region..23	ratio_of_I.*_in_non_dna_region_to_cell_region	23
X..ratio_of_Istd_in_non_dna_region_to_cell_region..23	ratio_of_I.*_in_non_dna_region_to_cell_region	23
X..ratio_of_Iskewness_in_non_dna_region_to_cell_region..23	ratio_of_I.*_in_non_dna_region_to_cell_region	23
X..ratio_of_I5_in_non_dna_region_to_cell_region..23	ratio_of_I.*_in_non_dna_region_to_cell_region	23
X..ratio_of_I10_in_non_dna_region_to_cell_region..23	ratio_of_I.*_in_non_dna_region_to_cell_region	23
X..ratio_of_I25_in_non_dna_region_to_cell_region..23	ratio_of_I.*_in_non_dna_region_to_cell_region	23
X..ratio_of_I50_in_non_dna_region_to_cell_region..23	ratio_of_I.*_in_non_dna_region_to_cell_region	23
X..ratio_of_I75_in_non_dna_region_to_cell_region..23	ratio_of_I.*_in_non_dna_region_to_cell_region	23
X..ratio_of_I90_in_non_dna_region_to_cell_region..23	ratio_of_I.*_in_non_dna_region_to_cell_region	23
X..ratio_of_I95_in_non_dna_region_to_cell_region..23	ratio_of_I.*_in_non_dna_region_to_cell_region	23
X..ratio_of_Imax_in_dna_region_to_dna_region..23	ratio_of_I.*_in_dna_region_to_dna_region	23
X..ratio_of_Itot_in_dna_region_to_dna_region..23	ratio_of_I.*_in_dna_region_to_dna_region	23
X..ratio_of_Iav_in_dna_region_to_dna_region..23	ratio_of_I.*_in_dna_region_to_dna_region	23
X..ratio_of_Istd_in_dna_region_to_dna_region..23	ratio_of_I.*_in_dna_region_to_dna_region	23
X..ratio_of_Iskewness_in_dna_region_to_dna_region..23	ratio_of_I.*_in_dna_region_to_dna_region	23
X..ratio_of_I5_in_dna_region_to_dna_region..23	ratio_of_I.*_in_dna_region_to_dna_region	23
X..ratio_of_I10_in_dna_region_to_dna_region..23	ratio_of_I.*_in_dna_region_to_dna_region	23
X..ratio_of_I25_in_dna_region_to_dna_region..23	ratio_of_I.*_in_dna_region_to_dna_region	23
X..ratio_of_I50_in_dna_region_to_dna_region..23	ratio_of_I.*_in_dna_region_to_dna_region	23
X..ratio_of_I75_in_dna_region_to_dna_region..23	ratio_of_I.*_in_dna_region_to_dna_region	23
X..ratio_of_I90_in_dna_region_to_dna_region..23	ratio_of_I.*_in_dna_region_to_dna_region	23
X..ratio_of_I95_in_dna_region_to_dna_region..23	ratio_of_I.*_in_dna_region_to_dna_region	23
X..ratio_of_Imax_in_non_dna_region_to_non_dna_region..23	ratio_of_I.*_in_non_dna_region_to_non_dna_region	23
X..ratio_of_Itot_in_non_dna_region_to_non_dna_region..23	ratio_of_I.*_in_non_dna_region_to_non_dna_region	23
X..ratio_of_Iav_in_non_dna_region_to_non_dna_region..23	ratio_of_I.*_in_non_dna_region_to_non_dna_region	23
X..ratio_of_Istd_in_non_dna_region_to_non_dna_region..23	ratio_of_I.*_in_non_dna_region_to_non_dna_region	23
X..ratio_of_Iskewness_in_non_dna_region_to_non_dna_region..23	ratio_of_I.*_in_non_dna_region_to_non_dna_region	23
X..ratio_of_I5_in_non_dna_region_to_non_dna_region..23	ratio_of_I.*_in_non_dna_region_to_non_dna_region	23
X..ratio_of_I10_in_non_dna_region_to_non_dna_region..23	ratio_of_I.*_in_non_dna_region_to_non_dna_region	23
X..ratio_of_I25_in_non_dna_region_to_non_dna_region..23	ratio_of_I.*_in_non_dna_region_to_non_dna_region	23
X..ratio_of_I50_in_non_dna_region_to_non_dna_region..23	ratio_of_I.*_in_non_dna_region_to_non_dna_region	23
X..ratio_of_I75_in_non_dna_region_to_non_dna_region..23	ratio_of_I.*_in_non_dna_region_to_non_dna_region	23
X..ratio_of_I90_in_non_dna_region_to_non_dna_region..23	ratio_of_I.*_in_non_dna_region_to_non_dna_region	23
X..ratio_of_I95_in_non_dna_region_to_non_dna_region..23	ratio_of_I.*_in_non_dna_region_to_non_dna_region	23
X..ratio_of_Imax_in_cell_region_to_cell_region..23	ratio_of_I.*_in_cell_region_to_cell_region	23
X..ratio_of_Itot_in_cell_region_to_cell_region..23	ratio_of_I.*_in_cell_region_to_cell_region	23
X..ratio_of_Iav_in_cell_region_to_cell_region..23	ratio_of_I.*_in_cell_region_to_cell_region	23
X..ratio_of_Istd_in_cell_region_to_cell_region..23	ratio_of_I.*_in_cell_region_to_cell_region	23
X..ratio_of_Iskewness_in_cell_region_to_cell_region..23	ratio_of_I.*_in_cell_region_to_cell_region	23
X..ratio_of_I5_in_cell_region_to_cell_region..23	ratio_of_I.*_in_cell_region_to_cell_region	23
X..ratio_of_I10_in_cell_region_to_cell_region..23	ratio_of_I.*_in_cell_region_to_cell_region	23
X..ratio_of_I25_in_cell_region_to_cell_region..23	ratio_of_I.*_in_cell_region_to_cell_region	23
X..ratio_of_I50_in_cell_region_to_cell_region..23	ratio_of_I.*_in_cell_region_to_cell_region	23
X..ratio_of_I75_in_cell_region_to_cell_region..23	ratio_of_I.*_in_cell_region_to_cell_region	23
X..ratio_of_I90_in_cell_region_to_cell_region..23	ratio_of_I.*_in_cell_region_to_cell_region	23
X..ratio_of_I95_in_cell_region_to_cell_region..23	ratio_of_I.*_in_cell_region_to_cell_region	23
X..ratio_of_Imax_in_dna_region_to_cell_region..32	ratio_of_I.*_in_dna_region_to_cell_region	32
X..ratio_of_Itot_in_dna_region_to_cell_region..32	ratio_of_I.*_in_dna_region_to_cell_region	32
X..ratio_of_Iav_in_dna_region_to_cell_region..32	ratio_of_I.*_in_dna_region_to_cell_region	32
X..ratio_of_Istd_in_dna_region_to_cell_region..32	ratio_of_I.*_in_dna_region_to_cell_region	32
X..ratio_of_Iskewness_in_dna_region_to_cell_region..32	ratio_of_I.*_in_dna_region_to_cell_region	32
X..ratio_of_I5_in_dna_region_to_cell_region..32	ratio_of_I.*_in_dna_region_to_cell_region	32
X..ratio_of_I10_in_dna_region_to_cell_region..32	ratio_of_I.*_in_dna_region_to_cell_region	32
X..ratio_of_I25_in_dna_region_to_cell_region..32	ratio_of_I.*_in_dna_region_to_cell_region	32
X..ratio_of_I50_in_dna_region_to_cell_region..32	ratio_of_I.*_in_dna_region_to_cell_region	32
X..ratio_of_I75_in_dna_region_to_cell_region..32	ratio_of_I.*_in_dna_region_to_cell_region	32
X..ratio_of_I90_in_dna_region_to_cell_region..32	ratio_of_I.*_in_dna_region_to_cell_region	32
X..ratio_of_I95_in_dna_region_to_cell_region..32	ratio_of_I.*_in_dna_region_to_cell_region	32
X..ratio_of_Imax_in_dna_region_to_non_dna_region..32	ratio_of_I.*_in_dna_region_to_non_dna_region	32
X..ratio_of_Itot_in_dna_region_to_non_dna_region..32	ratio_of_I.*_in_dna_region_to_non_dna_region	32
X..ratio_of_Iav_in_dna_region_to_non_dna_region..32	ratio_of_I.*_in_dna_region_to_non_dna_region	32
X..ratio_of_Istd_in_dna_region_to_non_dna_region..32	ratio_of_I.*_in_dna_region_to_non_dna_region	32
X..ratio_of_Iskewness_in_dna_region_to_non_dna_region..32	ratio_of_I.*_in_dna_region_to_non_dna_region	32
X..ratio_of_I5_in_dna_region_to_non_dna_region..32	ratio_of_I.*_in_dna_region_to_non_dna_region	32
X..ratio_of_I10_in_dna_region_to_non_dna_region..32	ratio_of_I.*_in_dna_region_to_non_dna_region	32
X..ratio_of_I25_in_dna_region_to_non_dna_region..32	ratio_of_I.*_in_dna_region_to_non_dna_region	32
X..ratio_of_I50_in_dna_region_to_non_dna_region..32	ratio_of_I.*_in_dna_region_to_non_dna_region	32
X..ratio_of_I75_in_dna_region_to_non_dna_region..32	ratio_of_I.*_in_dna_region_to_non_dna_region	32
X..ratio_of_I90_in_dna_region_to_non_dna_region..32	ratio_of_I.*_in_dna_region_to_non_dna_region	32
X..ratio_of_I95_in_dna_region_to_non_dna_region..32	ratio_of_I.*_in_dna_region_to_non_dna_region	32
X..ratio_of_Imax_in_non_dna_region_to_cell_region..32	ratio_of_I.*_in_non_dna_region_to_cell_region	32
X..ratio_of_Itot_in_non_dna_region_to_cell_region..32	ratio_of_I.*_in_non_dna_region_to_cell_region	32
X..ratio_of_Iav_in_non_dna_region_to_cell_region..32	ratio_of_I.*_in_non_dna_region_to_cell_region	32
X..ratio_of_Istd_in_non_dna_region_to_cell_region..32	ratio_of_I.*_in_non_dna_region_to_cell_region	32
X..ratio_of_Iskewness_in_non_dna_region_to_cell_region..32	ratio_of_I.*_in_non_dna_region_to_cell_region	32
X..ratio_of_I5_in_non_dna_region_to_cell_region..32	ratio_of_I.*_in_non_dna_region_to_cell_region	32
X..ratio_of_I10_in_non_dna_region_to_cell_region..32	ratio_of_I.*_in_non_dna_region_to_cell_region	32
X..ratio_of_I25_in_non_dna_region_to_cell_region..32	ratio_of_I.*_in_non_dna_region_to_cell_region	32
X..ratio_of_I50_in_non_dna_region_to_cell_region..32	ratio_of_I.*_in_non_dna_region_to_cell_region	32
X..ratio_of_I75_in_non_dna_region_to_cell_region..32	ratio_of_I.*_in_non_dna_region_to_cell_region	32
X..ratio_of_I90_in_non_dna_region_to_cell_region..32	ratio_of_I.*_in_non_dna_region_to_cell_region	32
X..ratio_of_I95_in_non_dna_region_to_cell_region..32	ratio_of_I.*_in_non_dna_region_to_cell_region	32
X..pixel_correlation_of_intensity_in_cell_region..23	pixel_correlation_of_intensity_in_cell_region	23
X..pixel_correlation_of_intensity_in_dna_region..23	pixel_correlation_of_intensity_in_dna_region	23
X..pixel_correlation_of_intensity_in_non_dna_region..23	pixel_correlation_of_intensity_in_non_dna_region	23
X..object_number_in_cell_region..2	object_number_in_cell_region	2
X..object_number_in_dna_region..2	object_number_in_dna_region	2
X..object_number_in_non_dna_region..2	object_number_in_non_dna_region	2
X..object_number_in_cell_region..3	object_number_in_cell_region	3
X..object_number_in_dna_region..3	object_number_in_dna_region	3
X..object_number_in_non_dna_region..3	object_number_in_non_dna_region	3
X..ratio_total_object_area_to_total_area_in_cell_region..2	ratio_total_object_area_to_total_area_in_cell_region	2
X..ratio_total_object_area_to_total_area_in_dna_region..2	ratio_total_object_area_to_total_area_in_dna_region	2
X..ratio_total_object_area_to_total_area_in_non_dna_region..2	ratio_total_object_area_to_total_area_in_non_dna_region	2
X..mean_object_area_in_cell_region..2	mean_object_area_in_cell_region	2
X..mean_object_area_in_dna_region..2	mean_object_area_in_dna_region	2
X..mean_object_area_in_non_dna_region..2	mean_object_area_in_non_dna_region	2
X..coeff_variance_object_area_in_cell_region..2	coeff_variance_object_area_in_cell_region	2
X..coeff_variance_object_area_in_dna_region..2	coeff_variance_object_area_in_dna_region	2
X..coeff_variance_object_area_in_non_dna_region..2	coeff_variance_object_area_in_non_dna_region	2
X..ratio_total_object_area_to_total_area_in_cell_region..3	ratio_total_object_area_to_total_area_in_cell_region	3
X..ratio_total_object_area_to_total_area_in_dna_region..3	ratio_total_object_area_to_total_area_in_dna_region	3
X..ratio_total_object_area_to_total_area_in_non_dna_region..3	ratio_total_object_area_to_total_area_in_non_dna_region	3
X..mean_object_area_in_cell_region..3	mean_object_area_in_cell_region	3
X..mean_object_area_in_dna_region..3	mean_object_area_in_dna_region	3
X..mean_object_area_in_non_dna_region..3	mean_object_area_in_non_dna_region	3
X..coeff_variance_object_area_in_cell_region..3	coeff_variance_object_area_in_cell_region	3
X..coeff_variance_object_area_in_dna_region..3	coeff_variance_object_area_in_dna_region	3
X..coeff_variance_object_area_in_non_dna_region..3	coeff_variance_object_area_in_non_dna_region	3
X..Pearson_correlation_coefficient_unfiltered_images_cell_region_between_CD63_and_EEA1_channels..23	Pearson_correlation_coefficient_unfiltered_images_cell_region_between_.*_and_.*_channels	23
X..Pearson_correlation_coefficient_unfiltered_images_dna_region_between_CD63_and_EEA1_channels..23	Pearson_correlation_coefficient_unfiltered_images_dna_region_between_.*_and_.*_channels	23
X..Pearson_correlation_coefficient_unfiltered_images_non_dna_region_between_CD63_and_EEA1_channels..23	Pearson_correlation_coefficient_unfiltered_images_non_dna_region_between_.*_and_.*_channels	23
X..total_area_colocalized_objects_in_cell_region_between_CD63_and_EEA1_channels..23	total_area_colocalized_objects_in_cell_region_between_.*_and_.*_channels	23
X..total_area_colocalized_objects_in_dna_region_between_CD63_and_EEA1_channels..23	total_area_colocalized_objects_in_dna_region_between_.*_and_.*_channels	23
X..total_area_colocalized_objects_in_non_dna_region_between_CD63_and_EEA1_channels..23	total_area_colocalized_objects_in_non_dna_region_between_.*_and_.*_channels	23
X..total_CD63_intensity_in_colocalized_objects_in_cell_region_between_CD63_and_EEA1_channels..23	total_.*_intensity_in_colocalized_objects_in_cell_region_between_.*_and_.*_channels	23
X..total_EEA1_intensity_in_colocalized_objects_in_cell_region_between_CD63_and_EEA1_channels..23	total_.*_intensity_in_colocalized_objects_in_cell_region_between_.*_and_.*_channels	23
X..total_CD63_intensity_in_colocalized_objects_in_dna_region_between_CD63_and_EEA1_channels..23	total_.*_intensity_in_colocalized_objects_in_dna_region_between_.*_and_.*_channels	23
X..total_EEA1_intensity_in_colocalized_objects_in_dna_region_between_CD63_and_EEA1_channels..23	total_.*_intensity_in_colocalized_objects_in_dna_region_between_.*_and_.*_channels	23
X..total_CD63_intensity_in_colocalized_objects_in_non_dna_region_between_CD63_and_EEA1_channels..23	total_.*_intensity_in_colocalized_objects_in_non_dna_region_between_.*_and_.*_channels	23
X..total_EEA1_intensity_in_colocalized_objects_in_non_dna_region_between_CD63_and_EEA1_channels..23	total_.*_intensity_in_colocalized_objects_in_non_dna_region_between_.*_and_.*_channels	23
X..mean_colocalized_object_area_in_cell_region_between_CD63_and_EEA1_channels..23	mean_colocalized_object_area_in_cell_region_between_.*_and_.*_channels	23
X..mean_colocalized_object_area_in_dna_region_between_CD63_and_EEA1_channels..23	mean_colocalized_object_area_in_dna_region_between_.*_and_.*_channels	23
X..mean_colocalized_object_area_in_non_dna_region_between_CD63_and_EEA1_channels..23	mean_colocalized_object_area_in_non_dna_region_between_.*_and_.*_channels	23
