## Supplemental Table 5 for "A scalable screening platform for phenotypic subtyping of ALS patient-derived fibroblasts"

### Sheet: PI List
#	Site	PI Name
1	New York Genome Center	Hemali Phatnani, PhD
2	Temple University	Justin Kwan, MD
3	Cedars-Sinai Medical Center	Dhruv Sareen, PhD
4	The Pennsylvania State University	James R. Broach, PhD
5	The Pennsylvania State University	Zachary Simmons, MD
6	Henry Ford Health System	Ximena Arcila-Londono, MD
7	University of Pennsylvania	Edward B. Lee, MD, PhD
8	Columbia University	Neil A. Shneider, MD, PhD
9	Massachusetts Institute of Technology	Ernest Fraenkel, PhD
10	Johns Hopkins University	Lyle W. Ostrow, MD, PhD
11	Academic Medical Center	Frank Baas, MD, PhD
12	University of California, San Francisco	Noah Zaitlen, PhD
13	Massachusetts General Hospital	James D. Berry, MD, MPH
14	Queen Mary University of London	Andrea Malaspina, MD, PhD
15	University College London	Pietro Fratta, MD, PhD
16	The Jackson Laboratory	Gregory A. Cox, PhD
17	University California, Irvine	Leslie M. Thompson, PhD
18	Gladstone Institute	Steve Finkbeiner, MD, PhD
19	University of Thessaly (Greece)	Efthimios Dardiotis, MD, PhD
20	Washington University in St. Louis	Timothy M. Miller, MD, PhD
21	University of Edinburgh	Siddharthan Chandran, PhD
22	Weizmann Institute of Science	Eran Hornstein, MD, PhD
23	Icahn School of Medicine at Mount Sinai	Daniel J. MacGowan, MD
24	Temple University	Terry Heiman-Patterson, MD
25	Cold Spring Harbor Laboratory	Molly G. Hammell, PhD
26	Brigham and Women's Hospital	Nikolaos. A. Patsopoulos, MD, PhD
27	Brigham and Women's Hospital	Oleg Butovsky, PhD
28	Stony Brook University	Joshua Dubnau, PhD
29	NINDS	Avindra Nath, MD
30	Barrow Neurological Institutes	Robert Bowser, PhD
31	University of Pennsylvania	Vivianna M. Van Deerlin, MD, PhD
32	Columbia University	Matthew Harms, MD
33	Academic Medical Center	Eleonora Aronica, MD, PhD
34	The Pennsylvania State University	Mary Poss, DVM, PhD
35	University of Pennsylvania	Jennifer Phillips-Cremins, PhD
36	Ichan School of Medicine at Mount Sinai	John Crary, MD, PhD
37	University of Edinburgh	Suvankar Pal, MD
38	Massachusetts General Hospital	Nazem Atassi, MD
39	Hospital for Special Surgery	Dale J. Lange, MD
40	Atlantic Health System	Darius J. Adams, MD
41	University of Athens	Leonidas Stefanis, MD, PhD
42	Hadassah Hebrew University	Marc Gotkine, MBBS
43	Cedars-Sinai Medical Center	Robert H. Baloh, MD, PhD
44	Massachusetts General Hospital	Suma Babu, MBBS, MPH
45	Ichan School of Medicine at Mount Sinai	Towfique Raj, PhD
46	Massachusetts General Hospital	Sabrina Paganoni, MD, PhD
47	University of Pennsylvania	Ophir Shalem, PhD
48	Icahn School of Medicine at Mount Sinai	Bin Zhang, PhD
49	University of Edinburgh	Colin Smith, MD
50	Georgetown University	Brent Harris, MD, PhD
51	University of California, San Francisco	Iris Broce, PhD
52	Tel Aviv Sourasky Medical Center	Vivian Drory, MD
53	University of California, San Diego	John Ravits, MD
54	University of Pennsylvania	Corey McMillan, PhD
55	Columbia University	Vilas Menon, PhD
56	University of California, San Francisco	Lani Wu, PhD
57	University of California, San Francisco	Steven Altschuler, PhD
58	Hadassah Hebrew University	Yossef Lerner, MD
59	Barrow Neurological Institutes	Rita Sattler, PhD
60	The Translational Genomics Research Institute (TGen)	Kendall Van Keuren-Jensen, PhD
61	Broad Institute	Orit Rozenblatt-Rosen, PhD
62	Broad Institute	Kerstin Lindblad-Toh, PhD
63	Massachusetts General Hospital	Katharine Nicholson, MD
64	Northwell Health	Peter Gregersen, MD
65	Korea Advanced Institute of Science and Technology (KAIST)	Jeong-Ho Lee M.D, PhD
66	Maze Therapeutics
67	Bristol-Myers Squibb
68	NIAID	Stephen Muljos
69	Perron Institute for Neurological and Translational Science	Sulev Koks
70	University California, Irvine	Wei Li

### Sheet: For Citations
#	Site	PI Name	Preferred Email	Signatory on original Agreement?	Notes
1	Center for Genomics of Neurodegenerative Disease (CGND), New York Genome Center, New York, NY	Hemali Phatnani, PhD	hphatnani@nygenome.org	Yes
2	Department of Neurology, Lewis Katz School of Medicine, Temple University, Philadelphia, PA	Justin Kwan, MD	Justin.Kwan@tuhs.temple.edu	Yes	No longer at the University of Maryland
3	Cedars-Sinai Department of Biomedical Sciences, Board of Governors Regenerative Medicine Institute and Brain Program, Cedars-Sinai Medical Center, and Department of Medicine, University of California, Los Angeles, CA	Dhruv Sareen, PhD	Dhruv.Sareen@cshs.org	Yes
4	Department of Biochemistry and Molecular Biology, Penn State Institute for Personalized Medicine, The Pennsylvania State University, Hershey, PA	James R. Broach, PhD	jbroach@hmc.psu.edu	Yes
5	Department of Neurology, The Pennsylvania State University, Hershey, PA	Zachary Simmons, MD	zsimmons@psu.edu	Yes
6	Department of Neurology, Henry Ford Health System, Detroit, MI	Ximena Arcila-Londono, MD	Xarcila1@hfhs.org	Yes
7	Department of Pathology and Laboratory Medicine, Perelman School of Medicine, University of Pennsylvania, Philadelphia, PA	Edward B. Lee, MD, PhD	edward.lee@uphs.upenn.edu	Yes
8	Department of Pathology and Laboratory Medicine, Perelman School of Medicine, University of Pennsylvania, Philadelphia, PA	Vivianna M. Van Deerlin, MD, PhD	vivianna@upenn.edu	No	Contributes samples
9	Department of Neurology, Center for Motor Neuron Biology and Disease, Institute for Genomic Medicine, Columbia University, New York, NY	Neil A. Shneider, MD, PhD	ns327@cumc.columbia.edu	Yes
10	Department of Biological Engineering, Massachusetts Institute of Technology, Cambridge, MA	Ernest Fraenkel, PhD	fraenkel-admin@mit.edu	Yes
11	Department of Neurology, Johns Hopkins School of Medicine, Baltimore, MD	Lyle W. Ostrow, MD, PhD	lostrow1@jhmi.edu	Yes
12	Department of Neurogenetics, Academic Medical Centre, Amsterdam and Leiden University Medical Center, Leiden, The Netherlands	Frank Baas, MD, PhD	f.baas@amc.uva.nl	Yes
13	Department of Medicine, Lung Biology Center, University of California, San Francisco, CA	Noah Zaitlen, PhD	Noah.zaitlen@ucsf.edu	Yes
14	ALS Multidisciplinary Clinic, Neuromuscular Division, Department of Neurology, Harvard Medical School, and Neurological Clinical Research Institute, Massachusetts General Hospital, Boston, MA	James D. Berry, MD, MPH	jdberry@mgh.harvard.edu	Yes
15	Centre for Neuroscience and Trauma, Blizard Institute, Barts and The London School of Medicine and Dentistry, Queen Mary University of London, London, and Department of Neurology, Basildon University Hospital, Basildon, United Kingdom	Andrea Malaspina, MD, PhD	a.malaspina@qmul.ac.uk	Yes
16	Institute of Neurology, National Hospital for Neurology and Neurosurgery, University College London, London, United Kingdom	Pietro Fratta, MD, PhD	p.fratta@ucl.ac.uk	Yes
17	The Jackson Laboratory, Bar Harbor, ME	Gregory A. Cox, PhD	greg.cox@jax.org	Yes
18	Department of Psychiatry & Human Behavior, Department of Biological Chemistry, School of Medicine, and Department of Neurobiology and Behavior, School of Biological Sciences, University California, Irvine, CA	Leslie M. Thompson, PhD	lmthomps@uci.edu	Yes
19	Taube/Koret Center for Neurodegenerative Disease Research, Roddenberry Center for Stem Cell Biology and Medicine, Gladstone Institute	Steve Finkbeiner, MD, PhD	steve.finkbeiner@gladstone.ucsf.edu	Yes
20	Department of Neurology & Sensory Organs, University of Thessaly, Thessaly, Greece	Efthimios Dardiotis, MD, PhD	edar@med.uth.gr	Yes
21	Department of Neurology ,Washington University in St. Louis, St. Louis, MO	Timothy M. Miller, MD, PhD	millert@neuro.wustl.edu	Yes
22	Centre for Clinical Brain Sciences, Anne Rowling Regenerative Neurology Clinic, Euan MacDonald Centre for Motor Neurone Disease Research, University of Edinburgh, Edinburgh, United Kingdom	Siddharthan Chandran, PhD	siddharthan.chandran@ed.ac.uk	Yes
23	Centre for Clinical Brain Sciences, Anne Rowling Regenerative Neurology Clinic, Euan MacDonald Centre for Motor Neurone Disease Research, University of Edinburgh, Edinburgh, United Kingdom	Suvankar Pal, MD	Suvankar.Pal@ed.ac.uk	No	Works closely with signatory PI
24	Department of Molecular Genetics, Weizmann Institute of Science, Rehovot, Israel	Eran Hornstein, MD, PhD	eran.hornstein@weizmann.ac.il	Yes
25	Department of Neurology, Icahn School of Medicine at Mount Sinai, New York, NY	Daniel J. MacGowan, MD	Daniel.MacGowan@mountsinai.org	Yes
26	Center for Neurodegenerative Disorders, Department of Neurology, the Lewis Katz School of Medicine, Temple University, Philadelphia, PA	Terry Heiman-Patterson, MD	Terry.Heiman-Patterson@tuhs.temple.edu	Yes
27	Cold Spring Harbor Laboratory, Cold Spring Harbor, NY	Molly G. Hammell, PhD	mhammell@cshl.edu	Yes
28	Computer Science and Systems Biology Program, Ann Romney Center for Neurological Diseases, Department of Neurology and Division of Genetics in Department of Medicine, Brigham and Women’s Hospital, Boston, MA, Harvard Medical School, Boston, MA, and Program in Medical and Population Genetics, Broad Institute, Cambridge, MA	Nikolaos. A. Patsopoulos, MD, PhD	npatsopoulos@rics.bwh.harvard.edu	Yes
29	Ann Romney Center for Neurologic Diseases, Brigham and Women's Hospital, Harvard Medical School, Boston, MA	Oleg Butovsky, PhD	obutovsky@rics.bwh.harvard.edu	No	Works closely with signatory PI
30	Department of Anesthesiology, Stony Brook University, Stony Brook, NY	Joshua Dubnau, PhD	joshua.dubnau@stonybrook.edu	Yes
31	Section of Infections of the Nervous System, National Institute of Neurological Disorders and Stroke, NIH, Bethesda, MD	Avindra Nath, MD	natha@ninds.nih.gov	Yes
32	Department of Neurology, Barrow Neurological Institute, St. Joseph's Hospital and Medical Center, Department of Neurobiology, Barrow Neurological Institute, St. Joseph's Hospital and Medical Center, Phoenix, AZ	Robert Bowser, PhD	Robert.Bowser@Barrowneuro.org	Yes
33	Department of Neurology, Division of Neuromuscular Medicine, Columbia University, New York, NY	Matt Harms, MD	mh3607@cumc.columbia.edu	No	signed data use agreement
34	Department of Neuropathology, Academic Medical Center, University of Amsterdam, Amsterdam, The Netherlands	Eleonora Aronica, MD, PhD	e.aronica@amc.uva.nl	No	Contributes samples
35	Department of Biology and Veterinary and Biomedical Sciences, The Pennsylvania State University, University Park, PA	Mary Poss, DVM, PhD	mposs@bx.psu.edu	No	signed data use agreement
36	New York Stem Cell Foundation, Department of Bioengineering, School of Engineering and Applied Sciences, University of Pennsylvania, Philadelphia, PA	Jennifer Phillips-Cremins, PhD	jcremins@seas.upenn.edu	No	signed data use agreement
37	Department of Pathology, Fishberg Department of Neuroscience, Friedman Brain Institute, Ronald M. Loeb Center for Alzheimer's Disease, Icahn School of Medicine at Mount Sinai, New York, NY	John Crary, MD, PhD	john.crary@mountsinai.org	No	signed data use agreement
38	Department of Neurology, Harvard Medical School, Neurological Clinical Research Institute, Massachusetts General Hospital, Boston, MA	Nazem Atassi, MD	NATASSI@mgh.harvard.edu	No	Part-time at MGH. MGH confirmed 9/10/2019 that he should be left on the list for his contribution. No need to list his Sanofi affiliation.
39	Department of Neurology, Hospital for Special Surgery and Weill Cornell Medical Center, New York, NY	Dale J. Lange, MD	LangeD@hss.edu	Yes
40	Medical Genetics, Atlantic Health System, Morristown Medical Center, Morristown, NJ, and Overlook Medical Center, Summit, NJ	Darius J. Adams, MD	Darius.Adams@atlantichealth.org	Yes
41	Center of Clinical Research, Experimental Surgery and Translational Research, Biomedical Research Foundation of the Academy of Athens (BRFAA), 4 Soranou Efesiou Street, 11527, Athens, Greece; 1st Department of Neurology, Eginition Hospital, Medical School, National and Kapodistrian University of Athens, Athens, Greece	Leonidas Stefanis, MD, PhD	lstefanis@bioacademy.gr	Yes
42	Neuromuscular/EMG service and ALS/Motor Neuron Disease Clinic, Hebrew University-Hadassah Medical Center, Jerusalem, Israel	Marc Gotkine, MBBS	marc@gotkine.com	Yes
43	Board of Governors Regenerative Medicine Institute, Los Angeles, CA; Department of Neurology, Cedars-Sinai Medical Center, Los Angeles, CA	Robert H. Baloh, MD. PhD	Robert.Baloh@csmc.edu	No	Signed data use agreement
44	Neurological Clinical Research Institute, Massachusetts General Hospital, Boston, MA	Suma Babu, MBBS, MPH	SBABU@MGH.HARVARD.EDU	No	Replaced Dr. Nazem Atassi for the TRACK ALS study
45	Departments of Neuroscience, and Genetics and Genomic Sciences, Ronald M. Loeb Center for Alzheimer's disease, Icahn School of Medicine at Mount Sinai, New York, NY	Towfique Raj, PhD	towfique.raj@mssm.edu	No	Signed data use agreement
46	Harvard Medical School, Department of Physical Medicine & Rehabilitation, Spaulding Rehabilitation Hospital, Boston, MA	Sabrina Paganoni, MD, PhD	SPAGANONI@mgh.harvard.edu	No	Signed data use agreement
47	Center for Cellular and Molecular Therapeutics, Children's Hospital of Philadelphia, Philadelphia, PA; Department of Genetics, Perelman School of Medicine, University of Pennsylvania, Philadelphia, PA	Ophir Shalem, PhD	shalemo@pennmedicine.upenn.edu	No	Signed data use agreement
48	Centre for Clinical Brain Sciences, University of Edinburgh, Edinburgh, UK; Euan MacDonald Centre for Motor Neurone Disease Research, University of Edinburgh, Edinburgh, UK	Colin Smith, MD	Col.Smith@ed.ac.uk	No	signed data use agreement
49	Department of Genetics and Genomic Sciences, Icahn Institute of Data Science and Genomic Technology, Icahn School of Medicine at Mount Sinai, New York, NY	Bin Zhang, PhD	bin.zhang@mssm.edu	No	signed data use agreement
50	University of Maryland Brain and Tissue Bank and NIH NeuroBioBank
51	Department of Neuropathology, Georgetown Brain Bank, Georgetown Lombardi Comprehensive Cancer Center, Georgetown University Medical Center, Washington DC	Brent Harris, MD, PhD	bth@georgetown.edu	Yes
52	Neuroradiology Section, Department of Radiology and Biomedical Imaging, University of California, San Francisco, San Francisco, CA	Iris Broce, PhD	iris.broce@ucsf.edu	No	signed data use agreement
53	Neuromuscular Diseases Unit, Department of Neurology, Tel Aviv Sourasky Medical Center, Sackler Faculty of Medicine, Tel-Aviv University, Tel-Aviv, Israel	Vivian Drory, MD	vdrory@tauex.tau.ac.il	Yes
54	Department of Neuroscience, University of California San Diego, La Jolla, CA	John Ravits, MD	jravits@ucsd.edu	Yes
55	Department of Neurology, University of Pennsylvania Perelman School of Medicine, Philadelphia, PA	Corey McMillan, PhD	mcmillac@pennmedicine.upenn.edu	No	signed data use agreement
56	Department of Neurology, Columbia University Medical Center, New York, NY	Vilas Menon, PhD	vm2545@cumc.columbia.edu	No	signed data use agreement
57	Department of Pharmaceutical Chemistry, University of California San Francisco, San Francisco, CA	Lani Wu, PhD	Lani.Wu@ucsf.edu	No	signed data use agreement
58	Department of Pharmaceutical Chemistry, University of California San Francisco, San Francisco, CA	Steven Altschuler, PhD	Steven.Altschuler@ucsf.edu	No	signed data use agreement
59	The Agnes Ginges Center for Human Neurogenetics, Hadassah-Hebrew University Medical Center, Jerusalem, Israel	Yossef Lerner, MD	lernery@hadassah.org.il	No	signed data use agreement
60	Department of Neurobiology, Barrow Neurological Institute, Phoenix, AZ	Rita Sattler, PhD	Rita.Sattler@BarrowNeuro.org	No	signed data use agreement
61	Division of Neurogenomics, The Translational Genomics Research Institute, Phoenix, AZ	Kendall Van Keuren-Jensen, PhD	kjensen@tgen.org	Yes
62	Klarman Cell Observatory, Broad Institute of Harvard and MIT, Cambridge, MA, USA	Orit Rozenblatt-Rosen, PhD	orit@broadinstitute.org	Yes
63	Broad Institute, Cambridge, MA, USA, Department of Medical Biochemistry and Microbiology, Science for Life Laboratory, Uppsala University, SE-751 23, Uppsala, Sweden	Kerstin Lindblad-Toh, PhD	kersli@broadinstitute.org	No	signed data use agreement
64	Massachusetts General Hospital, Boston, MA	Katharine Nicholson, MD	KNICHOLSON@PARTNERS.ORG	No	Supplemental Agreement with Clinical Arm
65	The Feinstein Institutes for Medical Research, Northwell Health, Manhasset, NY	Peter Gregersen, MD	PGregers@northwell.edu
